# Single-cell analysis of brain-derived *Toxoplasma* bradyzoites reveals a novel cell cycle regulated by AP2XI-6

**DOI:** 10.1101/2025.10.20.683543

**Authors:** Emma Franklin, Argenis Arriojas Maldonado, Kyra Lee, Grace Hilliard, Bruno Martorelli Di Genova, Gary E Ward, Kourosh Zarringhalam, Robyn Kent

**Affiliations:** Department of Microbiology and Immunology, University of Oklahoma Health Science, Oklahoma City, 73104, OK, United States; Center for Personalized Cancer Therapy, University of Massachusetts Boston, Boston, MA, 02125, United States; Dept of Microbiology and Molecular Genetics, University of Vermont, Burlington, VT, 05405, United States; Department of Mathematics, University of Massachusetts Boston, Boston, MA, 02125, United States

**Keywords:** *Toxoplasma gondii*, tissue cysts, cell cycle, chronic infection, bradyzoite replication, bradyzoite heterogeneity

## Abstract

*Toxoplasma gondii* prevalence is due, in part, to its ability to persist in hosts while retaining the capacity to transmit and recrudesce. A process that is poorly understood. Through single-cell RNA profiling of *in* vivo-derived bradyzoites, we discovered that they are heterogeneous and not G1-arrested, as expected from *in vitro* studies. Instead, they progress through two cell cycles that branch from a single G1. While in G1b, *in vivo*-derived bradyzoites express cyst wall proteins predicted to replenish the wall that shields cysts. One cell cycle is common amongst tachyzoites and *in vitro-* and *in* vivo-derived bradyzoites; the other is unique to *in* vivo-derived bradyzoites (BCC). We demonstrated that AP2XI-6, expressed in G1 *in vivo,* is dispensable for tachyzoite growth and cyst formation *in vitro* but necessary for encystation *in vivo.* We propose that AP2XI-6 is a driver of replication through the BCC that is required for cyst maturation and persistence.
