## Supplementary Table 1 for "Single-cell analysis of brain-derived *Toxoplasma* bradyzoites reveals a novel cell cycle regulated by AP2XI-6"

### Sheet: Sheet1
Primer name	Sequence	primer code
AP2 guide 3' R2	TTCTAGCTCTAAAACAGGCAGAGACTAGAACGCCGTAACTTGACATCCCCA	-
AP2 guide 3' F2	TGGGGATGTCAAGTTACGGCGTTCTAGTCTCTGCCTGTTTTAGAGCTAGAA	-
AP2 guide 5' F2	TGGGGATGTCAAGTTACAGCGCCGCGACAACATGAGTTTTAGAGCTAGAA	-
AP2 guide 5' R2	TTCTAGCTCTAAAACTCATGTTGTCGCGGCGCTGTAACTTGACATCCCCA	-
AP2 integration F2	GTCACACACCAGAAGTGAGCAG	p1
AP2 integration R2	GATGCCGAATGCATTTGATG	p4
AP2 WT F	GGGAACCAGATTAACTCGCTACTG	p5
AP2 WT R	GTGCTCCGGAGCTTGTTCAG	p6
ORI R	GTTTCGCCACCTCTGACTTGAG	p2
DHFR 3' F	CTGTTGAGAAAGCGGTTCG	p3
B1 F	CTCCTTCGTCCGTCGTAATATC	-
B1 R	TGGTGTACTGCGAAAATGAATC	-
